# Gata2, Nkx2-2 and Skor2 form a transcription factor network regulating development of a midbrain GABAergic neuron subtype with characteristics of REM sleep regulatory neurons

**DOI:** 10.1101/2022.01.05.473755

**Authors:** Anna Kirjavainen, Parul Singh, Laura Lahti, Patricia Seja, Zoltan Lelkes, Aki Makkonen, Sami Kilpinen, Yuichi Ono, Marjo Salminen, Teemu Aitta-Aho, Tarja Stenberg, Svetlana Molchanova, Kaia Achim, Juha Partanen

**Affiliations:** Molecular and Integrative Biosciences Research Programme, Faculty of Biological and Environmental Sciences, P. O. Box 56, FIN00014-University of Helsinki, Helsinki, Finland; Department of Physiology, P.O. Box 63, FIN00014-University of Helsinki, Helsinki, Finland; Department of Pharmacology, P.O. Box 63, FIN00014-University of Helsinki, Helsinki, Finland; Department of Physiology, Faculty of Medicine, University of Szeged, Szeged, Hungary; Integrated Cell Biology, KAN Research Institute, Inc., 6-8-2 Minatojima-Minamimachi, Chuo-ku, Kobe, Hyogo 650-0047, Japan; Department of Veterinary Biosciences, P. O. Box 66, FIN00014-University of Helsinki, Helsinki, Finland

**Keywords:** midbrain reticular formation, deep mesencephalic nucleus, periaqueductal gray, neurogenesis, transcription factor, Skor2, Nkx2-2, Gata2, REM sleep, mouse, rat

## Abstract

The midbrain reticular formation is a mosaic of diverse GABAergic and glutamatergic neurons that have been associated with a variety of functions, including the regulation of sleep. However the molecular characteristics and development of the midbrain reticular formation neurons are poorly understood. As the transcription factor Gata2 is required for the development of all GABAergic neurons derived from the embryonic mouse midbrain, we hypothesized that the genes expressed downstream of Gata2 could contribute to the diversification of GABAergic neuron subtypes in this brain region. Here, we show that Gata2 is indeed required for the expression of several lineage-specific transcription factors in post-mitotic midbrain GABAergic neuron precursors. These include a homeodomain transcription factor Nkx2-2 and a SKI family transcriptional repressor Skor2, which are co-expressed in a restricted group of GABAergic precursors in the midbrain reticular formation. Both Gata2, and Nkx2-2 function is required for the expression of *Skor2* in GABAergic precursors. In the adult mouse as well as rat midbrain, the *Nkx2-2* and *Skor2* expressing GABAergic neurons locate at the boundary of the ventrolateral periaqueductal gray and the midbrain reticular formation, an area shown to contain REM-off neurons regulating REM sleep. In addition to the characteristic localization, the *Skor2* positive cells increase their activity upon REM sleep inhibition, send projections to a pontine region associated with sleep control and are responsive to orexins, consistent with the known properties of the midbrain REM-off neurons.
