## Supplementary table S1 for "Gata2, Nkx2-2 and Skor2 form a transcription factor network regulating development of a midbrain GABAergic neuron subtype with characteristics of REM sleep regulatory neurons"

### Sheet: Sheet1
	Supplementary Table S1. Downregulated genes in E12.5 Gata2cko midbrain
	logFC>1.5 AND adjusted P-value<0.05 in either dorsal or ventral midbrain
	TF genes
		logFC		Adjusted P-value		ISH validation
		Dorsal	Ventral	Dorsal	Ventral	GABAn expression	Gata2cko down
	Lhx1	-12.529	-2.329	1.932e-06	0.02943	yes (all)	yes		Adj. P-v.<0.0001
	Tal1	-4.55	-8.081	5.737e-07	0.01772	yes (all)	yes		Adj. P-v.<0.001
	Gata3	-4.417	-7.638	1.688e-07	0.001063	yes (all)	yes		Adj. P-v.<0.01
	Sox14	-7.293	-6.037	3.037e-07	0.06267	yes (m4d-m1)	yes		Adj. P-v.<0.05
	Zfpm2	-2.619	-5.757	0.0009102	0.001596	yes (all)	yes		Adj. P-v.<0.1
	Zfpm1	-2.719	-5.177	0.001272	0.0003061	yes (all)	yes		Adj. P-v.>0.1
	Lhx5	-4.095	-2.977	2.542-05	0.006868	yes (all)	yes
	Skor2	-	-3.982	-	0.001284	yes (m2)	yes
	Gata2	-2.811	-2.333	7.081e-06	0.002342	yes (all)	yes
	Six3	-	-1.813	-	0.03713	yes (m4d-m3)	yes
	Mad	-1.74	-1.678	0.002558	0.04992	n.a.	n.a.
	Foxp1	-	-1.665	-	0.02943	yes (m4d-m3)*	yes*
	Tal2	-1.564	-	0.01849	-	yes (all)	partly (out of vz)
	Nkx2-2	-1.535	-	0.02128		yes (m4d, m2)	yes (in m2)
	* analysed by IHC
	Other genes
		logFC		Adjusted P-value		ISH validation
		Dorsal	Ventral	Dorsal	Ventral	GABAn expression	Gata2cko down
	Npy	-3.217	-11.073	0.0005343	0.0001279	yes (m4d-m2)	yes
	Gad1	-9.978	-8.709	6.714-07	0.0001693	yes (all)	yes
	Gfpt1	-5.308	-8.954	1.239e-06	2.728e-05
	Slc32a1	-7.594	-7.905	0.0002675	0.0241
	Gad2	-4.546	-7.735	7.472e-06	0.001596	yes (all)	yes
	Slc30a3	-6.251	-6.486	7.081e-06	0.0002414
	Nrxn3	-4.244	-4.597	2.351e-06	0.001063
	Rpp25	-3.672	-4.216	8.328e-05	0.0004996
	Sst	-3.872	-3.77	4.945e-05	0.001596	yes (m5-m1)	yes
	4930412O13Rik	-	-3.19	-	0.02306
	Nxph1	-2.465	-3.061	0.002222	0.02980
	Cacna2d3	-1.656	-2.44	0.009348	0.002294
	Accn2	-1.743	-2.297	0.03984	0.003068	yes	yes (not fully)
	Pdzrn4	-2.157	-	0.001271	-	yes (also others)	yes (not fully)
	Tia1	-1.868	-1.981	0.0003434	0.02306
	Lypd1	-	-1.918	-	0.01555
	Vsnl1	-	-1.883	-	0.006150
	EG245190	-	-1.826	-	0.02412
	LOC665506	-1.825	-1.676	0.002619	0.2033
	Ndufb10	-1.777	-1.54	0.02687	0.5998
	3110082D06Rik	-1.655	-1.775	0.001059	0.2048
	9330171B01Rik	-1.774	-	0.01722	-
	LOC100045864	-1.76	-	0.002619	-
	Nt5c3	-1.709	-1.647	0.003349	0.3835
	Hs6st1	-	-1.666	-	0.03869	yes	yes
	Srr	-1.658	-	0.02687	-
	Ndufs4	-1.633	-	0.04113	-
	A630043I21Rik	-1.604	-	0.008486	-
	4930553M18Rik -Taf1D	-1.596	-	0.03872	-
	E430033B07Rik	-1.595	-	0.01209	-
	Atpaf2	-1.595	-	0.02150	-
	scl0002368.1_75	-1.586	-	0.04548	-
	B230365C01Rik	-1.584	-	0.02687	-
	Lass4	-1.56	-	0.03485	-
	Pcnp	-1.541	-	0.03618	-
	0710001D07Rik	-1.536	-	0.02150	-
	Rbp1	-1.521	-	0.01217	-
