## Supplementary table S3 for "Gata2, Nkx2-2 and Skor2 form a transcription factor network regulating development of a midbrain GABAergic neuron subtype with characteristics of REM sleep regulatory neurons"

### Sheet: chart_BC0E6C678B171609831174215
Category	Term	Count	%	PValue	Genes	List Total	Pop Hits	Pop Total	Fold Enrichment	Bonferroni	Benjamini	FDR
GOTERM_MF_DIRECT	GO:0043565~sequence-specific DNA binding	13	15.66265060240964	1.0601053945672862E-5	108655, 13390, 16873, 20473, 14461, 16870, 14462, 22255, 20669, 14028, 16876, 17536, 26380	69	589	15148	4.845451637508919	0.001874637162964432	0.0018869876023297695	0.0018233812786557322
GOTERM_MF_DIRECT	GO:0005184~neuropeptide hormone activity	4	4.819277108433735	2.3427846871701733E-4	18610, 14419, 11516, 109648	69	27	15148	32.52388620504563	0.040623943690720865	0.02085078371581454	0.02014794830966349
GOTERM_BP_DIRECT	GO:0007218~neuropeptide signaling pathway	5	6.024096385542169	2.3540834579083815E-4	18610, 14419, 21333, 11516, 109648	67	71	15495	16.2865251208745	0.1368333807140082	0.05458939429446621	0.054502051263595065
GOTERM_BP_DIRECT	GO:0045746~negative regulation of Notch signaling pathway	4	4.819277108433735	2.491666128712902E-4	17387, 13390, 17263, 14461	67	29	15495	31.899125064333504	0.14422564153947026	0.05458939429446621	0.054502051263595065
GOTERM_BP_DIRECT	GO:0043627~response to estrogen	5	6.024096385542169	2.620290926134378E-4	17387, 14419, 216343, 14462, 16008	67	73	15495	15.840318953179308	0.15107942021432763	0.05458939429446621	0.054502051263595065
GOTERM_BP_DIRECT	GO:0045944~positive regulation of transcription from RNA polymerase II promoter	13	15.66265060240964	4.6257390146574627E-4	108655, 20473, 14461, 16870, 14462, 22762, 21406, 21349, 14419, 11516, 14028, 17536, 26380	67	923	15495	3.2573050241749004	0.2511192917031356	0.07227717210402286	0.07216152862865642
GOTERM_MF_DIRECT	GO:0003677~DNA binding	18	21.686746987951807	9.282665079113953E-4	108655, 13390, 16873, 20473, 14461, 16870, 14462, 22255, 22762, 20669, 21406, 21349, 14028, 16876, 243372, 17536, 17349, 26380	69	1675	15148	2.3591953277092794	0.1515799956795736	0.05507714613607612	0.053220613120253335
GOTERM_CC_DIRECT	GO:0043005~neuron projection	8	9.63855421686747	0.0014053886794171907	216343, 22253, 16568, 114886, 22784, 109648, 14799, 22348	73	392	16847	4.709812692200168	0.17408820291195037	0.19113286040073793	0.19113286040073793
GOTERM_MF_DIRECT	GO:0001085~RNA polymerase II transcription factor binding	4	4.819277108433735	0.001458295709925062	14461, 14462, 22762, 21349	69	50	15148	17.56289855072464	0.2276417098930601	0.06489415909166525	0.06270671552677766
GOTERM_MF_DIRECT	GO:0008134~transcription factor binding	7	8.433734939759036	0.003188258941039666	14461, 14462, 108000, 22762, 21406, 17536, 26380	69	322	15148	4.772526780088217	0.4317667830569074	0.10015121887914245	0.09677533509669944
GOTERM_MF_DIRECT	GO:0000980~RNA polymerase II distal enhancer sequence-specific DNA binding	4	4.819277108433735	0.0033758837824430037	20473, 14461, 21349, 26380	69	67	15148	13.106640709495998	0.4503877797570782	0.10015121887914245	0.09677533509669944
GOTERM_BP_DIRECT	GO:0007399~nervous system development	7	8.433734939759036	0.003399229663761585	14419, 11516, 68404, 16870, 14462, 22255, 21406	67	344	15495	4.706048247136411	0.880941178152661	0.3339010874336712	0.3333668456937773
GOTERM_BP_DIRECT	GO:0007507~heart development	6	7.228915662650602	0.003482879992390881	108655, 14461, 16568, 108000, 22762, 13003	67	239	15495	5.805907699993755	0.887026227246151	0.3339010874336712	0.3333668456937773
GOTERM_BP_DIRECT	GO:0006355~regulation of transcription, DNA-templated	18	21.686746987951807	0.003739692179257117	108655, 13390, 16873, 20473, 14461, 16870, 14462, 22255, 22762, 20669, 21406, 21349, 14028, 16876, 243372, 17536, 17349, 26380	67	2011	15495	2.070032730430394	0.9038349164607316	0.3339010874336712	0.3333668456937773
GOTERM_BP_DIRECT	GO:0001701~in utero embryonic development	6	7.228915662650602	0.004737136305320588	108655, 17263, 14462, 16568, 22762, 26380	67	257	15495	5.399268250188745	0.948580873263465	0.34300852502623985	0.34245971138619785
GOTERM_BP_DIRECT	GO:0008045~motor neuron axon guidance	3	3.614457831325301	0.005032313624778544	13837, 108655, 16876	67	25	15495	27.752238805970148	0.9572820670846907	0.34300852502623985	0.34245971138619785
GOTERM_CC_DIRECT	GO:0043025~neuronal cell body	8	9.63855421686747	0.0051443981683449175	18610, 14419, 21333, 16568, 114886, 53623, 20604, 14799	73	495	16847	3.7297910612979104	0.5041312257733632	0.2872599899939151	0.2872599899939151
GOTERM_BP_DIRECT	GO:0045892~negative regulation of transcription, DNA-templated	8	9.63855421686747	0.005488136400419837	108655, 20473, 17263, 14462, 16876, 108000, 22762, 20669	67	504	15495	3.67093105899076	0.9679203118852964	0.34300852502623985	0.34245971138619785
GOTERM_CC_DIRECT	GO:0032281~AMPA glutamate receptor complex	3	3.614457831325301	0.006336617426336362	68404, 53623, 14799	73	28	16847	24.726516634050878	0.5787471131720818	0.2872599899939151	0.2872599899939151
GOTERM_BP_DIRECT	GO:0021983~pituitary gland development	3	3.614457831325301	0.0067362324310201145	11516, 20473, 14461	67	29	15495	23.924343798250128	0.9853657342719748	0.3768000987247802	0.37619721856682053
GOTERM_BP_DIRECT	GO:0007267~cell-cell signaling	4	4.819277108433735	0.007729665373537582	21333, 16873, 20604, 109648	67	95	15495	9.737627651217595	0.9921701255132956	0.3768000987247802	0.37619721856682053
GOTERM_BP_DIRECT	GO:0045893~positive regulation of transcription, DNA-templated	8	9.63855421686747	0.007837442053475427	108655, 16873, 17263, 16870, 14462, 22762, 21406, 21349	67	539	15495	3.4325589123030484	0.9926840445683586	0.3768000987247802	0.37619721856682053
GOTERM_BP_DIRECT	GO:0002088~lens development in camera-type eye	3	3.614457831325301	0.00866513565493391	12958, 20473, 14462	67	33	15495	21.02442333785617	0.9956575220899103	0.3868364131666924	0.3862174749056257
GOTERM_MF_DIRECT	GO:0070888~E-box binding	3	3.614457831325301	0.009029290165481218	14462, 21406, 21349	69	32	15148	20.581521739130434	0.7991994843145497	0.22960194992223668	0.22186255835182422
GOTERM_MF_DIRECT	GO:0005179~hormone activity	4	4.819277108433735	0.01111503115670019	14419, 11516, 20604, 109648	69	103	15148	8.525678908118756	0.861706335524814	0.24075324224751146	0.23263796441894363
GOTERM_MF_DIRECT	GO:0003682~chromatin binding	7	8.433734939759036	0.012172916742851703	108655, 13390, 14461, 16870, 14462, 20669, 21349	69	427	15148	3.598954621050131	0.8855740727710474	0.24075324224751146	0.23263796441894363
GOTERM_CC_DIRECT	GO:0045202~synapse	7	8.433734939759036	0.012569578120795493	68404, 22253, 22784, 53623, 14799, 22348, 14415	73	451	16847	3.581963976551347	0.8209870487157912	0.42736565610704674	0.42736565610704674
GOTERM_BP_DIRECT	GO:0001822~kidney development	4	4.819277108433735	0.012984098779993469	14462, 16568, 56350, 108000	67	115	15495	8.044127190136274	0.9997164736907215	0.5094758437348238	0.5086606823848481
GOTERM_BP_DIRECT	GO:0030182~neuron differentiation	4	4.819277108433735	0.013910735400170803	14461, 16870, 14462, 21349	67	118	15495	7.839615481912471	0.9998423680650258	0.5094758437348238	0.5086606823848481
GOTERM_BP_DIRECT	GO:0045599~negative regulation of fat cell differentiation	3	3.614457831325301	0.01442051777969106	14461, 14462, 22762	67	43	15495	16.13502256161055	0.999885900534148	0.5094758437348238	0.5086606823848481
GOTERM_BP_DIRECT	GO:0006351~transcription, DNA-templated	15	18.072289156626507	0.014672904299562925	108655, 16873, 20473, 14461, 16870, 14462, 22255, 22762, 20669, 21406, 21349, 243372, 17536, 17349, 26380	67	1757	15495	1.9744051512500107	0.9999027776613431	0.5094758437348238	0.5086606823848481
GOTERM_MF_DIRECT	GO:0004971~AMPA glutamate receptor activity	2	2.4096385542168677	0.017837372812531282	53623, 14799	69	4	15148	109.76811594202898	0.9586512293514089	0.3171920582721494	0.3065001911393803
GOTERM_MF_DIRECT	GO:0046982~protein heterodimerization activity	7	8.433734939759036	0.019601756410076648	108655, 68404, 60596, 20669, 21406, 21349, 14415	69	475	15148	3.235270785659802	0.9699221463482903	0.3171920582721494	0.3065001911393803
GOTERM_BP_DIRECT	GO:0007411~axon guidance	4	4.819277108433735	0.02103649231994824	17263, 16870, 14462, 22253	67	138	15495	6.703439325113562	0.999998305410708	0.6919898789456657	0.6908826951393527
GOTERM_BP_DIRECT	GO:0008217~regulation of blood pressure	3	3.614457831325301	0.025343270418712965	21333, 60596, 109648	67	58	15495	11.962171899125064	0.9999998922782017	0.7919772005847802	0.7907100370638445
GOTERM_MF_DIRECT	GO:0001077~transcriptional activator activity, RNA polymerase II core promoter proximal region sequence-specific binding	5	6.024096385542169	0.026239103101253825	14461, 16870, 14462, 21406, 17536	69	251	15148	4.373231710837809	0.9909622040354189	0.3892133626685984	0.3760938111179715
GOTERM_BP_DIRECT	GO:0009612~response to mechanical stimulus	3	3.614457831325301	0.026990377125624757	17387, 16008, 17536	67	60	15495	11.563432835820894	0.9999999625708805	0.8000921767571316	0.7988120292743203
GOTERM_BP_DIRECT	GO:0007268~chemical synaptic transmission	4	4.819277108433735	0.028873670977550246	18610, 21333, 18191, 14799	67	156	15495	5.929965556831228	0.9999999888485716	0.8000921767571316	0.7988120292743203
GOTERM_BP_DIRECT	GO:0021978~telencephalon regionalization	2	2.4096385542168677	0.029443392104662444	20473, 16870	67	7	15495	66.07675906183368	0.9999999922724072	0.8000921767571316	0.7988120292743203
GOTERM_BP_DIRECT	GO:0021766~hippocampus development	3	3.614457831325301	0.03129106000044851	13390, 16873, 22348	67	65	15495	10.67393800229621	0.9999999976513552	0.8071943928263932	0.8059028817978708
GOTERM_MF_DIRECT	GO:0000979~RNA polymerase II core promoter sequence-specific DNA binding	3	3.614457831325301	0.03158650679499369	14461, 14462, 21349	69	62	15148	10.622720897615707	0.996589898867663	0.4324921699622213	0.4179137822106857
GOTERM_BP_DIRECT	GO:0015671~oxygen transport	2	2.4096385542168677	0.03357928674157795	114886, 15129	67	8	15495	57.81716417910447	0.9999999994643347	0.8071943928263932	0.8059028817978708
GOTERM_BP_DIRECT	GO:0001919~regulation of receptor recycling	2	2.4096385542168677	0.03357928674157795	53623, 14799	67	8	15495	57.81716417910447	0.9999999994643347	0.8071943928263932	0.8059028817978708
GOTERM_CC_DIRECT	GO:0005576~extracellular region	13	15.66265060240964	0.03518791159288616	18610, 21333, 75426, 71687, 18231, 72585, 20604, 13837, 14419, 11516, 16008, 13003, 109648	73	1583	16847	1.8952310075372751	0.9923402935284809	0.9571111953265035	0.9571111953265035
GOTERM_MF_DIRECT	GO:0003713~transcription coactivator activity	4	4.819277108433735	0.035737448743392276	20473, 17263, 14462, 26380	69	161	15148	5.45431632010082	0.9984057067939923	0.4543761340231303	0.43906008456167656
GOTERM_BP_DIRECT	GO:0030334~regulation of cell migration	3	3.614457831325301	0.0358430298763064	13837, 22253, 20604	67	70	15495	9.911513859275054	0.9999999998763083	0.8296997656552408	0.8283722460301923
GOTERM_MF_DIRECT	GO:0000981~RNA polymerase II transcription factor activity, sequence-specific DNA binding	4	4.819277108433735	0.04034747426069273	13390, 20473, 20669, 21349	69	169	15148	5.196123831575337	0.9993173786155467	0.4787900278935538	0.46265103818927666
GOTERM_BP_DIRECT	GO:0030097~hemopoiesis	3	3.614457831325301	0.04063409844851121	14461, 21349, 15129	67	75	15495	9.250746268656716	0.9999999999945024	0.9070111260828395	0.9055599082811069
GOTERM_BP_DIRECT	GO:0007275~multicellular organism development	9	10.843373493975903	0.04546072020054122	13390, 20473, 22253, 14028, 22255, 21406, 17536, 17349, 21349	67	940	15495	2.2142743728167673	0.999999999999765	0.9250626111733024	0.9235825109954251
GOTERM_BP_DIRECT	GO:0021527~spinal cord association neuron differentiation	2	2.4096385542168677	0.0458831055141958	16873, 21349	67	11	15495	42.04884667571235	0.9999999999998218	0.9250626111733024	0.9235825109954251
GOTERM_BP_DIRECT	GO:0021879~forebrain neuron differentiation	2	2.4096385542168677	0.0458831055141958	13390, 16873	67	11	15495	42.04884667571235	0.9999999999998218	0.9250626111733024	0.9235825109954251
GOTERM_MF_DIRECT	GO:0005344~oxygen transporter activity	2	2.4096385542168677	0.0483015058167979	114886, 15129	69	11	15148	39.91567852437418	0.9998435445697834	0.5373542522118766	0.5192411875305775
GOTERM_BP_DIRECT	GO:0021846~cell proliferation in forebrain	2	2.4096385542168677	0.053999810835717185	16873, 20473	67	13	15495	35.57979334098737	0.9999999999999991	01:00:00	01:00:00
GOTERM_MF_DIRECT	GO:0004970~ionotropic glutamate receptor activity	2	2.4096385542168677	0.05683321817235809	53623, 14799	69	13	15148	33.77480490523969	0.9999682192681096	0.56201737970443	0.5430729736469773
GOTERM_MF_DIRECT	GO:0005234~extracellular-glutamate-gated ion channel activity	2	2.4096385542168677	0.05683321817235809	53623, 14799	69	13	15148	33.77480490523969	0.9999682192681096	0.56201737970443	0.5430729736469773
GOTERM_BP_DIRECT	GO:0001775~cell activation	2	2.4096385542168677	0.05803262394222765	14462, 72585	67	14	15495	33.03837953091684	0.9999999999999999	01:00:00	01:00:00
GOTERM_CC_DIRECT	GO:0032279~asymmetric synapse	2	2.4096385542168677	0.05822042451950556	53623, 14799	73	14	16847	32.96868884540117	0.9997135159858974	01:00:00	01:00:00
GOTERM_MF_DIRECT	GO:0003700~transcription factor activity, sequence-specific DNA binding	8	9.63855421686747	0.06568672989670021	108655, 20473, 14461, 14462, 243372, 21406, 21349, 26380	69	797	15148	2.203625916025676	0.9999940134647451	0.5943563162666118	0.5743218336958271
GOTERM_BP_DIRECT	GO:0000122~negative regulation of transcription from RNA polymerase II promoter	7	8.433734939759036	0.06668131080415482	108655, 13390, 14461, 14462, 22762, 20669, 21349	67	674	15495	2.401899995571106	01:00:00	01:00:00	01:00:00
GOTERM_MF_DIRECT	GO:0046872~metal ion binding	20	24.096385542168676	0.06678160856928222	17387, 328329, 108655, 16873, 12294, 216343, 14461, 269019, 16870, 14462, 26950, 56350, 114886, 22762, 18191, 27055, 16876, 243372, 107569, 26380	69	3001	15148	1.46308718349922	0.9999951354556541	0.5943563162666118	0.5743218336958271
GOTERM_BP_DIRECT	GO:0001525~angiogenesis	4	4.819277108433735	0.06811936598451232	17387, 50785, 21349, 18191	67	221	15495	4.185858040116162	01:00:00	01:00:00	01:00:00
GOTERM_BP_DIRECT	GO:0008584~male gonad development	3	3.614457831325301	0.06896054865969331	17387, 14462, 16876	67	101	15495	6.86936604108172	01:00:00	01:00:00	01:00:00
GOTERM_BP_DIRECT	GO:0001709~cell fate determination	2	2.4096385542168677	0.07002974767335841	14461, 14462	67	17	15495	27.208077260755047	01:00:00	01:00:00	01:00:00
GOTERM_CC_DIRECT	GO:0060077~inhibitory synapse	2	2.4096385542168677	0.07025437581127779	22348, 14415	73	17	16847	27.15068493150685	0.9999501662631854	01:00:00	01:00:00
GOTERM_BP_DIRECT	GO:0060216~definitive hemopoiesis	2	2.4096385542168677	0.07399524945966665	14461, 21349	67	18	15495	25.696517412935325	01:00:00	01:00:00	01:00:00
GOTERM_BP_DIRECT	GO:0021954~central nervous system neuron development	2	2.4096385542168677	0.07399524945966665	14461, 109648	67	18	15495	25.696517412935325	01:00:00	01:00:00	01:00:00
GOTERM_CC_DIRECT	GO:0044306~neuron projection terminus	2	2.4096385542168677	0.07423189719457599	22348, 14415	73	18	16847	25.642313546423136	0.9999721835957475	01:00:00	01:00:00
GOTERM_BP_DIRECT	GO:0030324~lung development	3	3.614457831325301	0.07620953896993389	17387, 108655, 22762	67	107	15495	6.484167945320128	01:00:00	01:00:00	01:00:00
GOTERM_CC_DIRECT	GO:0043195~terminal bouton	3	3.614457831325301	0.07669692894682943	11516, 53623, 109648	73	107	16847	6.470490334144156	0.9999806437112106	01:00:00	01:00:00
GOTERM_MF_DIRECT	GO:0071837~HMG box domain binding	2	2.4096385542168677	0.07783419045636202	14462, 21406	69	18	15148	24.39291465378422	0.999999409532686	0.6597374238682113	0.6374990837378222
GOTERM_BP_DIRECT	GO:0035162~embryonic hemopoiesis	2	2.4096385542168677	0.07794409700836354	14462, 21349	67	19	15495	24.34406912804399	01:00:00	01:00:00	01:00:00
GOTERM_BP_DIRECT	GO:0030154~cell differentiation	7	8.433734939759036	0.0790614029917749	13390, 17263, 14461, 22255, 21406, 17349, 21349	67	705	15495	2.2962845347729437	01:00:00	01:00:00	01:00:00
GOTERM_BP_DIRECT	GO:0045648~positive regulation of erythrocyte differentiation	2	2.4096385542168677	0.08187635919457323	14461, 21349	67	20	15495	23.12686567164179	01:00:00	01:00:00	01:00:00
GOTERM_MF_DIRECT	GO:0019825~oxygen binding	2	2.4096385542168677	0.08610496678776988	114886, 15129	69	20	15148	21.953623188405796	0.9999998801472183	0.6966674585555928	0.6731842857952918
GOTERM_BP_DIRECT	GO:0045638~negative regulation of myeloid cell differentiation	2	2.4096385542168677	0.08969140156676254	14461, 17536	67	22	15495	21.024423337856174	01:00:00	01:00:00	01:00:00
GOTERM_CC_DIRECT	GO:0005667~transcription factor complex	4	4.819277108433735	0.09154013428978326	14461, 14462, 21406, 21349	73	250	16847	3.6924931506849314	0.9999978640975844	01:00:00	01:00:00
GOTERM_BP_DIRECT	GO:0048646~anatomical structure formation involved in morphogenesis	2	2.4096385542168677	0.09357431809901853	16870, 14462	67	23	15495	20.110317975340685	01:00:00	01:00:00	01:00:00
GOTERM_MF_DIRECT	GO:0005520~insulin-like growth factor binding	2	2.4096385542168677	0.09430264490526008	75426, 16008	69	22	15148	19.95783926218709	0.9999999756774779	0.7004248113101321	0.6768149862097905
GOTERM_CC_DIRECT	GO:0030496~midbody	3	3.614457831325301	0.09457675439888313	71819, 56350, 108000	73	121	16847	5.721838559945658	0.9999986453625552	01:00:00	01:00:00
GOTERM_CC_DIRECT	GO:0005813~centrosome	5	6.024096385542169	0.09505950914840458	83679, 71819, 16568, 56350, 108000	73	405	16847	2.8491459496025704	0.9999987401384244	01:00:00	01:00:00
GOTERM_MF_DIRECT	GO:0001078~transcriptional repressor activity, RNA polymerase II core promoter proximal region sequence-specific binding	3	3.614457831325301	0.09703202119458956	108655, 14462, 22762	69	117	15148	5.6291341508732815	0.9999999857437313	0.7004248113101321	0.6768149862097905
GOTERM_BP_DIRECT	GO:0006979~response to oxidative stress	3	3.614457831325301	0.0979498047871978	17387, 114886, 53901	67	124	15495	5.595209436687529	01:00:00	01:00:00	01:00:00
GOTERM_MF_DIRECT	GO:0005246~calcium channel regulator activity	2	2.4096385542168677	0.09837427125142305	12294, 18191	69	23	15148	19.09010712035287	0.9999999890439393	0.7004248113101321	0.6768149862097905
GOTERM_CC_DIRECT	GO:0043234~protein complex	6	7.228915662650602	0.09980667392588288	14461, 60596, 53623, 21349, 18191, 14799	73	576	16847	2.403966894977169	0.9999993838772038	01:00:00	01:00:00
