## Supplementary table S5 for "Gata2, Nkx2-2 and Skor2 form a transcription factor network regulating development of a midbrain GABAergic neuron subtype with characteristics of REM sleep regulatory neurons"

### Sheet: Sheet1
group	Skor2	cFos_Skor2	percent	Experiment	z
Dcont	74	28	37.838	E1	-0.181
Dcont	33	4	12.121	E1	-2.017
Dcont	61	1	1.639	E2	-0.924
Dcont	88	4	4.545	E2	-0.67
Dcont	69	4	5.797	E2	-0.561
Depr	123	64	52.033	E1	0.833
Depr	53	31	58.491	E1	1.294
Depr	86	49	56.977	E1	1.186
Depr	77	26	33.766	E2	1.882
Depr	104	29	27.885	E2	1.368
Depr	90	14	15.556	E2	0.291
Wcont	139	38	27.338	E1	-0.93
Wcont	37	19	51.351	E1	0.784
Wcont	74	30	40.541	E1	0.012
Wcont	66	3	4.545	E2	-0.67
Wcont	26	3	11.538	E2	-0.06
Wcont	85	4	4.706	E2	-0.656
Rec	52	19	36.538	E1	-0.273
Rec	57	17	29.825	E1	-0.753
Rec	61	25	40.984	E1	0.044
